# Targeting SAGA/ATAC complexes disrupts chromatin regulation and cholesterol metabolism in diffuse midline glioma

**DOI:** 10.64898/2026.01.22.701194

**Authors:** Rosemary U. Richard, Caitlin L. Bagnetto, Rebecca L. Murdaugh, Brittany R. Eberl, Alan L. Jiao, Adam F. Kebede, Ena I. Campos-Hensley, Barry M. Zee, Margaret M. Harrington, Mariella G. Filbin, Akdes Serin-Harmanci, Yang Shi, Jamie N. Anastas

## Abstract

Diffuse midline gliomas (DMG) are aggressive pediatric brain tumors characterized by chromatin and transcriptional dysregulation induced by H3K27M mutations, with a median survival of 11-15 months. We identified multiple components of the SAGA and ATAC chromatin regulatory complexes as DMG genetic dependencies and found that genetic or pharmacological inhibition of the SAGA/ATAC-associated chromatin reader SGF29 reduces DMG proliferation *in vitro* and prolongs survival in xenograft models. Small molecule inhibitors targeting SAGA/ATAC-associated histone acetylation, ubiquitination, and methylation similarly suppress DMG growth. Integrative chromatin and transcriptomic profiling reveals that disruption of SAGA/ATAC through *SGF29* knockout remodels the DMG chromatin landscape, producing distinct alterations at metabolic genes (loss of H3K9ac) and at embryonic/neurodevelopmental genes (redistribution of H3K4me3 and H3K27me3) and accompanying transcriptional changes. We further show that inhibition of the SAGA/ATAC-associated KAT2A/2B histone acetyltransferases represses cholesterol metabolism gene expression and that combined KAT2A/2B and cholesterol synthesis inhibition synergistically suppresses DMG growth *in vitro* and in a xenograft model. Together, these findings establish a mechanistic link between SAGA/ATAC-dependent chromatin regulation and the transcriptional and metabolic dysregulation underlying DMG malignancy.

**Significance:** We demonstrate that SAGA/ATAC-dependent chromatin regulation sustains malignant transcription controlling cholesterol metabolism, proliferation, and cell fate in DMG, suggesting that a SAGA/ATAC-regulated epigenome-metabolome axis may be targeted to treat DMG.
