## Supplementary Data Table 3: Histone mass spectrometry analysis for "Targeting SAGA/ATAC complexes disrupts chromatin regulation and cholesterol metabolism in diffuse midline glioma"

### Sheet: SGF29KO_histoneMS
	XIIIP		DIPG007								XIIIP		DIPG007
	Control	SGF29	Control	SGF29	DIPGXIIIP fold	DIPG007 fold	average fold				Control	SGF29	Control	SGF29	DIPGXIIIP log2fc	DIPG007 log2FC	average fold
H3K9K14ac1S10ph	0.000761624	0.000114934	0.000190076	4.38855e-05	0.150906	0.230884	0.190895			H3K9K14ac1S10ph	0.000761624	0.000114934	0.000190076	4.38855e-05	-2.72828	-2.11476	-2.42152
H3K9ac1	0.0204541	0.00384583	0.0104499	0.00263074	0.188022	0.251748	0.219885			H3K9ac1	0.0204541	0.00384583	0.0104499	0.00263074	-2.41103	-1.98995	-2.20049
H3K9me1S10phK14ac	0.00116455	0.000569084	0.000330971	7.97852e-05	0.488671	0.241064	0.364868			H3K9me1S10phK14ac	0.00116455	0.000569084	0.000330971	7.97852e-05	-1.03306	-2.05251	-1.54279
H3S10ph	0.000939449	0.00053495	0.00039926	8.82441e-05	0.56943	0.221019	0.395224			H3S10ph	0.000939449	0.00053495	0.00039926	8.82441e-05	-0.81241	-2.17776	-1.49508
H3S28ph	0.000307959	0.00022872	0.00014194	2.94113e-05	0.742697	0.20721	0.474953			H3S28ph	0.000307959	0.00022872	0.00014194	2.94113e-05	-0.429155	-2.27084	-1.35
H3K9K14ac2	0.0125076	0.00362681	0.0107956	0.00810621	0.289968	0.750885	0.520426			H3K9K14ac2	0.0125076	0.00362681	0.0107956	0.00810621	-1.78604	-0.413337	-1.09969
H3K9me1K14ac	0.160026	0.109024	0.166714	0.0693713	0.681287	0.416109	0.548698			H3K9me1K14ac	0.160026	0.109024	0.166714	0.0693713	-0.553665	-1.26497	-0.909316
H3K9/K14ac1	0.171638	0.0709094	0.113182	0.0819094	0.413133	0.723696	0.568414			H3K9/K14ac1	0.171638	0.0709094	0.113182	0.0819094	-1.27532	-0.466544	-0.870934
H3K9/K14ac1	0.171638	0.0709094	0.113182	0.0819094	0.413133	0.723696	0.568414			H3K9/K14ac1	0.171638	0.0709094	0.113182	0.0819094	-1.27532	-0.466544	-0.870934
H3K9un	0.195086	0.101121	0.147635	0.0974177	0.518342	0.659855	0.589098			H3K9un	0.195086	0.101121	0.147635	0.0974177	-0.948025	-0.59978	-0.773902
H3K14ac1	0.151184	0.0670635	0.102732	0.0792786	0.443588	0.771703	0.607645			H3K14ac1	0.151184	0.0670635	0.102732	0.0792786	-1.17271	-0.373883	-0.773295
H4ac3	0.039242	0.0166704	0.00978301	0.00775547	0.42481	0.792749	0.608779			H4ac3	0.039242	0.0166704	0.00978301	0.00775547	-1.23511	-0.335064	-0.785088
H3K18K23ac2	0.0411214	0.0214905	0.0149547	0.0104602	0.522612	0.699458	0.611035			H3K18K23ac2	0.0411214	0.0214905	0.0149547	0.0104602	-0.936188	-0.515691	-0.725939
H3K9me1S10ph	0.00197702	0.00181216	0.000470891	0.000147056	0.916613	0.312294	0.614453			H3K27ac	0.00606729	0.00462593	0.0016019	0.000799848	-0.391307	-1.00199	-0.696647
H3K27ac	0.00606729	0.00462593	0.0016019	0.000799848	0.762439	0.499311	0.630875			H3K23ac1	0.336043	0.209652	0.262333	0.186664	-0.680649	-0.490954	-0.585802
H3K23ac1	0.336043	0.209652	0.262333	0.186664	0.623884	0.711554	0.667719			H3K27me2K36me1	0.0357992	0.0422463	0.0318856	0.0604173	0.238898	0.922059	0.580479
H4ac4	0.00651269	0.00350043	0.00194204	0.00159693	0.537479	0.822295	0.679887			H3K27me3K36me1	0.00161329	0.00218552	0.00316277	0.00587875	0.437971	0.894323	0.666147
H3K18/K23ac1	0.380646	0.260631	0.283782	0.193372	0.684708	0.681411	0.68306			H3K9me3	0.0912911	0.16949	0.148936	0.239141	0.89265	0.683173	0.787911
H3K18/K23ac1	0.380646	0.260631	0.283782	0.193372	0.684708	0.681411	0.68306			H3K9me2	0.191092	0.367264	0.217642	0.357161	0.942547	0.714618	0.828583
H4ac2	0.15328	0.0954891	0.0582662	0.0479764	0.622973	0.823399	0.723186
H3K18ac1	0.0446026	0.0509791	0.0214492	0.00670823	1.14296	0.31275	0.727857
H33M27oxK36un	0.242419	0.208696	0.271904	0.1652	0.860893	0.607568	0.73423
H3K36me1	0.165238	0.114412	0.0611413	0.0555769	0.692407	0.908992	0.8007
H3K36me2	0.267863	0.215099	0.195888	0.185116	0.80302	0.945008	0.874014
H3K9me1	0.173516	0.175534	0.193705	0.146535	1.01163	0.756486	0.884058
H3K23me1	0.00109511	0.00150553	0.000766183	0.000326768	1.37477	0.426489	0.900632
H3K27un	0.149736	0.17008	0.134751	0.096103	1.13587	0.713188	0.924527
H4ac1	0.437882	0.418396	0.352957	0.32736	0.9555	0.927478	0.941489
H3K79me1	0.158974	0.190361	0.17919	0.1275	1.19744	0.711537	0.954488
H2AZac2	0.0757428	0.0376344	0.0189599	0.0271249	0.496871	1.43065	0.963759
H14K26un	0.973362	0.964539	0.968892	0.971637	0.990936	1.00283	0.996885
H33M27oxK36me1	0.172509	0.215972	0.237157	0.17852	1.25195	0.752752	1.00235
H3K4me1	0.224278	0.178271	0.164556	0.200842	0.794864	1.22051	1.00769
H3K4un	0.775722	0.821729	0.835444	0.799158	1.05931	0.956567	1.00794
H3K79un	0.830273	0.802717	0.790854	0.830933	0.966811	1.05068	1.00874
H3K79me2	0.0107539	0.006922	0.0299554	0.0415662	0.643674	1.3876	1.01564
H2AZac1	0.21221	0.132248	0.0843794	0.12048	0.623193	1.42784	1.02552
H3K27me1	0.100923	0.136926	0.196378	0.13842	1.35674	0.704864	1.0308
H2AZun	0.688262	0.823118	0.892064	0.843138	1.19594	0.945154	1.07055
H3K27me2	0.0889704	0.0818971	0.153906	0.201773	0.920498	1.31101	1.11575
H14K26me1	0.0266382	0.0354608	0.0311078	0.0283629	1.3312	0.911762	1.12148
H33M27oxK36me3	0.100226	0.0858014	0.06517	0.0911251	0.856084	1.39827	1.12718
H2AZac3	0.0237857	0.00700034	0.00459648	0.00925674	0.294309	2.01387	1.15409
H3K27me1K36me1	0.0495261	0.0801588	0.0734417	0.0513166	1.61852	0.69874	1.15863
H33M27oxK36me2	0.482806	0.487044	0.42577	0.565155	1.00878	1.32737	1.16808
H3K27me3	0.00868952	0.00779621	0.0161398	0.0232961	0.897197	1.4434	1.1703
H4un	0.363084	0.465944	0.577052	0.615311	1.2833	1.0663	1.1748
H3K18K23un	0.576678	0.715501	0.699328	0.794957	1.24073	1.13675	1.18874
H3K27me1K36me2	0.112109	0.128726	0.112499	0.151097	1.14822	1.3431	1.24566
H3K27me1K36me3	0.00990541	0.0130742	0.0172348	0.0218963	1.3199	1.27046	1.29518
H3K18me1	0.000460089	0.000871474	0.00116966	0.000883527	1.89414	0.755373	1.32476
H3K27me2K36me1	0.0357992	0.0422463	0.0318856	0.0604173	1.18009	1.89482	1.53745
H3K27me3K36me1	0.00161329	0.00218552	0.00316277	0.00587875	1.3547	1.85874	1.60672
H3K9me3	0.0912911	0.16949	0.148936	0.239141	1.85658	1.60567	1.73112
H3K9me2	0.191092	0.367264	0.217642	0.357161	1.92192	1.64105	1.78148
H3K27me3K36me2	0.000131468	9.79599e-05	4.30872e-05	0.000161983	0.745123	3.75942	2.25227
H3K27me2K36me2	0.0031208	0.00244626	0.00178521	0.0081189	0.783857	4.54787	2.66587
