## Supplementary Data Table 1: sgRNA and shRNA sequences for "Targeting SAGA/ATAC complexes disrupts chromatin regulation and cholesterol metabolism in diffuse midline glioma"

### Sheet: Sheet1
sgRNA and shRNA sequences
CTLsg_FWD	AAAAAGCTTCCGCCTGATGG
CTLsg_REV	CCATCAGGCGGAAGCTTTTT
SGF29sgA_FWD	GAAAGCTCTGGACAAGATCG
SGF29sgA_REV	CGATCTTGTCCAGAGCTTTCC
SGF29sgB_FWD	CCAGGCTTCCCGATCCACAG
SGF29sgB_REV	CTGTGGATCGGGAAGCCTGGC
SGF29sgC_FWD	TCTTGTCCAGAGCTTTCCG
SGF29sgC_REV	TCGGAAAGCTCTGGACAAGACG
KAT2A_KO1_FWD	ATGAGATAAACCGACTGCTG
KAT2A_KO1_REV	CAGCAGTCGGTTTATCTCAT
KAT2B_KO1_FWD	ACCTCGGTACGAAACCACAC
KAT2B_KO1_REV	GTGTGGTTTCGTACCGAGGT
KAT2B_KO2_FWD	GGAATATCCCCCATAACTCG
KAT2B_KO2_REV	CGAGTTATGGGGGATATTCC
USP22_KO2_FWD	ACCTGGTGTGGACCCACGCG
USP22_KO2_REV	CGCGTGGGTCCACACCAGGT
USP22_KO3_FWD	GTCCCGCAGAAGTGGCGTGT
USP22_KO3_REV	ACACGCCACTTCTGCGGGAC
USP22_KO4_FWD	TCCACCGACACTGCAAAGGT
USP22_KO4_REV	ACCTTTGCAGTGTCGGTGGA
TRRAPKO.A_FWD	AATCGTAGCAAACAGAGCAG
TRRAPKO.A_REV	CTGCTCTGTTTGCTACGATT
TRRAPKO.B_FWD	GCAATGGTGTTCATGATCAA
TRRAPKO.B_REV	TTGATCATGAACACCATTGC
PLKO.1 _KAT2Ash#1	GCTGAACTTTGTGCAG
PLKO.1 _KAT2Ash#2	GCTGAACTTTGTGCAGTACAA
PLKO.1 _KAT2Bsh#1	GCAGACTTACAGCGAGTCTTT
PLKO.1 _KAT2Bsh#2	GCAGACTTACAGCGAGTCTTT
PLKO.1 _SGF29sh#1	CCTGTTTGAAGACACCTCCTA
PLKO.1 _SGF29sh#2	CGCGGAAATCAAGTCTCTGTT
PLKO.1-Scramble	CCTAAGGTTAAGTCGCCCTCG
